# SARS-CoV-2 Requires Cholesterol for Viral Entry and Pathological Syncytia Formation

**DOI:** 10.1101/2020.12.14.422737

**Authors:** David W. Sanders, Chanelle C. Jumper, Paul J. Ackerman, Dan Bracha, Anita Donlic, Hahn Kim, Devin Kenney, Ivan Castello-Serrano, Saori Suzuki, Tomokazu Tamura, Alexander H. Tavares, Mohsan Saeed, Alex S. Holehouse, Alexander Ploss, Ilya Levental, Florian Douam, Robert F. Padera, Bruce D. Levy, Clifford P. Brangwynne

## Abstract

Many enveloped viruses induce multinucleated cells (syncytia), reflective of membrane fusion events caused by the same machinery that underlies viral entry. These syncytia are thought to facilitate replication and evasion of the host immune response. Here, we report that co-culture of human cells expressing the receptor ACE2 with cells expressing SARS-CoV-2 spike, results in synapse-like intercellular contacts that initiate cell-cell fusion, producing syncytia resembling those we identify in lungs of COVID-19 patients. To assess the mechanism of spike/ACE2-driven membrane fusion, we developed a microscopy-based, cell-cell fusion assay to screen ∼6000 drugs and >30 spike variants. Together with cell biological and biophysical approaches, the screen reveals an essential role for membrane cholesterol in spike-mediated fusion, which extends to replication-competent SARS-CoV-2 isolates. Our findings provide a molecular basis for positive outcomes reported in COVID-19 patients taking statins, and suggest new strategies for therapeutics targeting the membrane of SARS-CoV-2 and other fusogenic viruses.

**Highlights:**

- Cell-cell fusion at ACE2-spike clusters cause pathological syncytia in COVID-19
- Drug screen reveals critical role for membrane lipid composition in fusion
- Spike’s unusual membrane-proximal cysteines and aromatics are essential for fusion
- Cholesterol tunes relative infectivity of SARS-CoV-2 viral particles
