## Supplementary material for "SARS-CoV-2 Requires Cholesterol for Viral Entry and Pathological Syncytia Formation": TableS4_TM_Domains_Compounds

### Sheet: Description of TableS4
Table S4, Related to Figures 5 and 6. Amino acid composition of transmembrane proteins used in co-culture and FRAP studies
Included in Table S4A tab are amino acid composition of extracellular domain (or ectodomain), predicted transmembrane helix, and intracellular C-terminus
Note that "SSGSGSGS" is disordered linker present immediately before fluorescent protein tag
Color-coded based on amino acid properties
Included in Table S4B tab are cellular targets associated with extensively tested compounds in this study along with manufacturer/catalog number

### Sheet: TableS4A
Transmembrane Domain and CTD	Ectodomain (Membrane Proximal)	Transmembrane Helix	Cytoplasmic Domain (prior to fluorescent protein) [note that "SSGSGSGS" is used as a linker
B7 (also referred to as CD80) Transmembrane (TM)	SSGSGSGSVD PPENRTSENS EQDKQDSKN	TLVLFGAGFG AVITVVVIVV II	KCFCKHRSCF RRNEASRETN NSLTFGPEEA LAEQTVFLSS GSGSGS
ACE2 Wild-Type (WT)	SLEFLGIQPT LGPPNQPPVS	IWLIVFGVVM GVIVVGIVIL I	FTGIRDRKKK NKARSGENPY ASIDISKGEN NPGFQNTDDV QTSFSSGSGS GS
ACE2 B7 TM/CTD Swap	SLEFLGIQPT LGPPNQPPVS SSGSGSGSVD PPENRTSENS EQDKQDSKN	TLVLFGAGFG AVITVVVIVV II	KCFCKHRSCF RRNEASRETN NSLTFGPEEA LAEQTVFLSS GSGSGS
Spike Wild-Type (WT) (1-1273)	NESLIDLQEL GKYEQYIKWP	WYIWLGFIAG LIAIVMVTIM L	CCMTSCCSCL KGCCSCGSCC KFDEDDSEPV LKGVKLHYTS SGSGSGS
Spike B7 TM/CTD Swap	NESLIDLQEL GKYEQYIKWP SSGSGSGSVD PPENRTSENS EQDKQDSKN	TLVLFGAGFG AVITVVVIVV II	KCFCKHRSCF RRNEASRETN NSLTFGPEEA LAEQTVFLSS GSGSGS
Spike B7 TM Swap (with extracellular linker)	NESLIDLQEL GKYEQYIKWP SSGSGSGSVD PPENRTSENS EQDKQDSKN	TLVLFGAGFG AVITVVVIVV II	CCMTSCCSCL KGCCSCGSCC KFDEDDSEPV LKGVKLHYTS SGSGSGS
Spike B7 TM Swap	NESLIDLQEL GKYEQYIKWP	TLVLFGAGFG AVITVVVIVV II	CCMTSCCSCL KGCCSCGSCC KFDEDDSEPV LKGVKLHYTS SGSGSGS
Spike ITGA1 Swap	NESLIDLQEL GKYEQYIKWP	PGRVPLWVIL LSAFAGLLLL MLLILALWKI GFFKRP	CCMTSCCSCL KGCCSCGSCC KFDEDDSEPV LKGVKLHYTS SGSGSGS
Spike CysToAla	NESLIDLQEL GKYEQYIKWP	WYIWLGFIAG LIAIVMVTIM L	AAMTSAASAL KGAASAGSAA KFDEDDSEPV LKGVKLHYTS SGSGSGS
Spike C1235/C1236A	NESLIDLQEL GKYEQYIKWP	WYIWLGFIAG LIAIVMVTIM L	AAMTSCCSCL KGCCSCGSCC KFDEDDSEPV LKGVKLHYTS SGSGSGS
Spike RBD-WT TM/CTD	ATVCGPKKST NLVKNKCVNF	WYIWLGFIAG LIAIVMVTIM L	CCMTSCCSCL KGCCSCGSCC KFDEDDSEPV LKGVKLHYTS SGSGSGS
Spike RBD-B7 TM/CTD	ATVCGPKKST NLVKNKCVNF SSGSGSGSVD PPENRTSENS EQDKQDSKN	TLVLFGAGFG AVITVVVIVV II	KCFCKHRSCF RRNEASRETN NSLTFGPEEA LAEQTVFLSS GSGSGS
Spike S2 (686-1273)	NESLIDLQEL GKYEQYIKWP	WYIWLGFIAG LIAIVMVTIM L	CCMTSCCSCL KGCCSCGSCC KFDEDDSEPV LKGVKLHYTS SGSGSGS
Spike S2 B7 TM/CTD Swap	NESLIDLQEL GKYEQYIKWP SSGSGSGSVD PPENRTSENS EQDKQDSKN	TLVLFGAGFG AVITVVVIVV II	KCFCKHRSCF RRNEASRETN NSLTFGPEEA LAEQTVFLSS GSGSGS
Spike 1-1234 (DelCTD)	NESLIDLQEL GKYEQYIKWP	WYIWLGFIAG LIAIVMVTIM L	SSGSGSGS
Spike 1-1245	NESLIDLQEL GKYEQYIKWP	WYIWLGFIAG LIAIVMVTIM L	CCMTSCCSCL KSSGSGSGS
Spike 1-1256	NESLIDLQEL GKYEQYIKWP	WYIWLGFIAG LIAIVMVTIM L	CCMTSCCSCL KGCCSCGSCC KFSSGSGSGS
Spike 1-1268	NESLIDLQEL GKYEQYIKWP	WYIWLGFIAG LIAIVMVTIM L	CCMTSCCSCL KGCCSCGSCC KFDEDDSEPV LKGVSSGSGS GS

### Sheet: TableS4B
Drug	Target of compound/Perturbation of cellular pathway	Vendor	Catalog #
2-bromopalmitic acid (2-BP)	Inhibits cysteine palmitoylation	Sigma	238422-10G
25-hydroxycholesterol	Triggers movement of cholesterol from cell surface to ER, depleting plasma membrane cholesterol	Sigma	H1015-10MG
3-methyladenine	Inhibitor of PI3Ks, autophagy, macropinocytosis	Sigma	M9281
Actinomycin D	Inhibits RNA transcription (rRNA and mRNA)	Sigma	A5156-1VL
AEBSF	Serine protease inhibitor	Sigma	A8456-25MG
AMG 9810	Vanilloid receptor 1 (TRPV1) antagonist	Cayman	14715
Amiloride (EIPA)	Blocks macropinocytosis via inhibition of Na+/H+ exchange	Sigma	A3085-25MG
Ammonium chloride	Inhibits endosomal acidification, lysosome-mediated degradation, and cathepsin activity	Sigma	A9434-500G
Apilimod	PIKFYVE kinase inhibitor; causes enlarged lysosomes/vacuoles	Selleck Chem	Catalog No. S6414
Apomorphine	Non-selective dopamine receptor inhibitor used for parkinsonism AND erectile disfunction	ApexBio	B6936
Aprotinin (BPTI)	Trypsin inhibitor (broad serine protease inhibitors will target)	Selleck Chem	Catalog No.S7377
Avanafil	Inhibitor of phosphodiesterase type 5 (PDE5); used as therapy of erectile dysfunction.	Cayman	23024
AZD8055	Inhibits mTOR signaling; unlike most mTOR inhibitors (e.g. rapamycin), is not a macrocyclic lactone	Selleck Chem	Catalog No.S1555
Bafilomycin A	Inhibits endosomal acidification, lysosome-mediated degradation, and cathepsin activity	Enzo	BML-CM110-0100
BAPTA-AM	Chelates calcium and inhibits Ca2+-dependent signaling	Sigma	196419-25MG
BML-277	CHK2 serine/threonine kinase inhibitor	Cayman	17552
Bortezomib	Proteasome inhibitor	Selleck Chem	S1013
Brefeldin A	Inhibits transport from ER to Golgi by binding COP	Sigma	B5936-200UL
Bupivacaine hydrochloride	Local anesthetic	Sigma	PHR1128-1G
Camostat mesylate	TMPRSS2 inhibitor; serine protease inhibitor	Sigma	SML0057-10MG
Canagliflozin	Sodium-glucose transporter 2 (SGLT2) and P-Glycoprotein inhibitor; used in type 2 diabetes.	Cayman	11575
Chlorohexidine	Disinfectant and topical anti-infective agent	Targetmol	T1147
Chloroquine diphosphate	Inhibits endosomal acidification, lysosome-mediated degradation, and cathepsin activity	Sigma	C6628
Chlorpromazine	Inhibits clathrin-mediated endocytosis	Sigma	215921-500MG
Cholesterol-MBCD	Loading plasma membrane with lipid (cholesterol)	Sigma	C4951-30MG
CP-471474	Broad-spectrum MMP inhibitor	Cayman	29442
Cycloheximide	Blocks protein synthesis via ribosome stalling	Sigma	C4859-1ML
Decanoyl-RVKR-CMK (chlorometylketone)	Furin protease inhibitor; may be nonspecific (e.g. inhibit TMPRSS2)	Tocris	Cat. No. 3501
Digitonin	Permeabilizes the cell and low concentrations; also depetes plasma membrane cholesterol	Sigma	D141-100MG
Dynasore	Inhibits dynamin 1-dependent endocytosis (including but not limited to clathrin-medated)	Sigma	324410-10MG
E-64D (EST)	Broad spectrum cathepsin inhibitor (Cathepsins B, K, L and D)	Sigma	330005-1MG
Filipin	Inhibits cavaolae-mediated endocytosis	Sigma	F4767-1MG
Furin inhibitor II (polyarginine)	Furin protease inhibitor	Sigma	344931-1MG-M
Gefitinib	EGFR inhibitor; blocks macropinocytosis	Sigma	SML1657-10MG
Genistein	Inhibits tyrosine kinases, caveolin-dependent endocytosis	Selleck Chem	Catalog No.S1342
Gossypol	Inhibitor of sterol biosynthesis and MCL/BCL	ApexBio	N2135
Heparin	Competitive antagonist of heparan sulfate binding (HSPG-mediated endocytosis)	Sigma	H3393-100KU
Indacaterol	Ultra-long-acting β-adrenoceptor agonist	ApexBio	B1369
ISRIB	Integrated stress response inhibitor	Sigma	SML0843-5MG
JFD00244	Inhibitor of SIRT2	Cayman	14648
Latrunculin A	Inhibits actin polymerization and blocks macropinocytosis	Invitrogen	428026-50UG
Leupeptin	Serine and cysteine protease inhibitor; wealy inhibits cathepsins	Sigma	L2884-5MG
Linoleic acid-MBCD	Loading plasma membrane with lipid (linoleic acid, control)	Sigma	L5900-10MG
Lovastatin	Depletes cholesterol when used with MBCD; blocks lipid raft-mediated endocytosis	Sigma	438185-25MG
Methyl-B-cyclodextran (MBCD)	Depletes cholesterol when used with lovastatin; blocks lipid raft-mediated endocytosis	Sigma	C4555-1G
MG132	Proteasome inhibitor	Sigma	M8699
Miconazole	Imidazole class antifungal medicine.	Cayman	15420
Monensin	Ionophore that blocks Golgi transport/glycoprotein secretion	Sigma	M5273-500MG
Moxidectin	Ivermectin class, anthelmintic drug; binds chloride channels; very lipophilic	ApexBio	B3611
Myriocin	Depletes sphingolipids/ceramides at step of synthesis	Sigma	M1177-5MG
Naftifine hydrochloride	Allylamine anti-fungal	Cayman	19234
Nelfinavir mesylate	HIV asparagine protease inhibitor; may also target serine proteases	R&D Systems	3766/10
Nocodazole	Disrupts/depolymerizes microtubules	Sigma	487928-10MG
NSC 23766	Inhibitor of Rac GTPases (e.g. directly binds RAC1); blocks macropinocytosis	Selleck Chem	Catalog No.S8031
Nystatin	Inhibits lipid raft/cavaolae-mediated endocytosis	FisherSci	BP29495
Oleic acid-MBCD	Loading plasma membrane with lipid (oleic acid, control)	Sigma	O1257-10MG
Ouabain	Sodium-potassium pump inhibitor; can disrupt macropinocytosis of certain complexes	Sigma	4995-1GM
PD-407824	Inhibitor of Chk1 and WEE1	Cayman	25989
Propofol	General anesthetic	Sigma	P-076-1ML
Protease inhibitor cockail	Inhibits all extracellular proteases in cell culture	Sigma	P1860-1ML
R406	CSNK2 (casein kinase 2) inhibitor; not as selective, also targets Syk and Flt3 kinases	Selleck Chem	Catalog No. S2194
Rapamycin	Potent and specific mTOR inhibitor; macrocyclic lactone	Targetmol	T1537
Ritanserin	Potent 5-HT2 antagonist	Tocris	1955
Rolapitant	Neurokinin 1 receptor (NK1-receptor) antagonist with potential antiemetic activity	Targetmol	T3724
Ropivacaine hydrochloride	Local anesthetic	Selleck Chem	S4058
Rostafuroxin/PST2238	Sodium-potassium pump inhibitor; can disrupt macropinocytosis of certain complexes	Sigma	SML1139-5MG
Rottlerin	Blocks macropinocytosis via inhibiting PKC kinase	Sigma	557370-10MG
Scriptaid	Scriptaid is an inhibitor of HDAC. It shows a greater effect on acetylated H4 than H3.	ApexBio	A4106
Silmitasertib	CSNK2 (casein kinase 2) inhibitor; promotes apoptosis	Selleck Chem	Catalog No. S2248
SKI II	SPHK1 kinase inhibitor	Cayman	10009222
Sodium chlorate	Disrupts sulfation of HSPGs and inhibits HSPG-mediated endocytosis	Sigma	403016-100G
Sorafenib	Inhibitor of Raf-1, B-RAF, and RTKs and an inducer of ferroptosis	Cayman	10009644
Staurosporine	Pan-kinase inhibitor; promotes apoptosis	AbCam	ab120056
TAK-285	HER1/2/EGFR inhibitor	MCE	HY-15196
Terbinafine hydrochloride	Allylamine anti-fungal	Cayman	10011619
Ticagrelor	Inhibitor of platelet aggregation via P2Y receptor	Cayman	15425
TW-37	BH3 mimic/BCL, MCL inhibitor; fatty acid metabolism inhibitor	Cayman	20999
UK-356618	MMP/platelet Aggregation inhibitor (protease inhibitor); PAR-1 inhibitor	ApexBio	A4440
Vorapaxar	PAR-1 (protease thrombin receptor) antagonist	ApexBio	A8809
Wortmannin	Covalent inhibitor of PI3Ks; blocks macropinocytosis and potentially, autophagy	Sigma	W1628-1MG
Z-FA-FMK	Irreversible inhibitor of cysteine proteases (e.g. cathepsins, caspases)	Selleck Chem	Catalog No.S7391
Z-VAD-FMK	Pan-caspase inhibitor	Selleck Chem	Catalog No.S7023
Zaragozic Acid A	Depletes cholesterol by blocking production; inhibits squalene synthase and FDFT1	Cayman	Item No. 17452
